# Planarian dorsoventral Netrins control a muscle midline signaling center and regulate blastema formation

**DOI:** 10.1101/2022.08.31.506052

**Authors:** Erik G. Schad, Christian P. Petersen

**Affiliations:** Department of Molecular Biosciences, Northwestern University, Evanston, IL 60208; Robert Lurie Comprehensive Cancer Center, Northwestern University, Evanston IL 60208

## Abstract

Integration of positional information across body axes is likely critical for whole-body regeneration to define the territories of missing tissue in three dimensions with fidelity. The body-wall musculature in planarians expresses patterning factors regulating the anteroposterior, dorsoventral, and mediolateral axes, but how this information coordinates is not fully understood. We identify a previously described factor specifically expressed in dorsal midline muscle as a BMP/Activin decoy receptor *bambi-2*. Analysis of scRNAseq indicates *bambi-2+* cells coexpress midline-specifying transcription factor *pitx* and longitudinal muscle-specifying factor *myoD*, and production of *bambi-2+* cells requires these factors. In laterally amputated animals regenerating an entirely new midline, *bambi-2+* cells are initially formed at the wound site, then dynamically spread, and ultimately reset to restore bilateral symmetry. We further identify a system of dorsoventral Netrin and Netrin receptor signals expressed from body-wall muscle that control midline identity and blastema morphology. Ventral and laterally expressed *netrins -1, -4,* and *-5* signal via dorsally-enriched netrin repulsion receptors *unc5-C, unc5-E,* and *dcc-2*, which together limit mediolateral spread of *bambi-2+* dorsal midline muscle and influence the architecture of the muscle system. Our results suggest a model in which ventral determinants dictate mediolateral information important for blastema morphology.
