## Supplementary material for "Planarian dorsoventral Netrins control a muscle midline signaling center and regulate blastema formation": Table S2

### Sheet: Sheet1
gene name	ddv6 Contig ID	primer 1	primer 2
netrin-1	dd_Smed_v6_9795_0_1	tggaccgaatggcattattt	cgacgcttcaatttccattt
netrin-2	dd_Smed_v6_14852_0_1	cagaccgacacattccaaaa	gttcacattttccgcgtttt
netrin-3	dd_Smed_v6_18181_0_1	atttgactcccagtccatgc	tgagcattcgcctttttctt
netrin-4	dd_Smed_v6_8504_0_1	cgcggaattgaatatcgttt	ttttgcatttgtcgcacttc
netrin-5	dd_Smed_v6_9737_0_1	acagaatttgccgaaactgg	acatgtccagccttcgaatc
netrinR / dcc-1	dd_Smed_v6_11409_0_1	atcatgcgattttcggattt	gttttgtctggcatcccact
unc-5C	dd_Smed_v6_10730_0_1	tgatcgaggatactctgttgactg	ctgcccaatttcgtttcaat
unc-5E	dd_Smed_v6_18393_0_1	ggtggggataaaggtggatt	attttgagcttcccagagca
unc-5B	dd_Smed_v6_10585_0_1	ccttcggatatcgaactgga	cggaggctaaaattcaccaa
unc-5A	dd_Smed_v6_10380_0_1	cttggctgaatgtggaggat	acctccggcactgtaatttg
unc-5D	dd_Smed_v6_16435_0_1	atgcgtatgtgaagcatgga	aaaaatgctggctttgttgg
dcc-2	dd_Smed_v6_7195_0_1	gatcaactggggcaacttgt	gccgctgcattaactctagg
dachsous	dd_Smed_v6_11744_0_1	gcccattgaaatgctctgat	ccgacgtcgtttggatactt
wif	dd_Smed_v6_25158_0_1	ggattgaacggcaacagatt	ttgcttcagagcatttttcaa
slit	dd_Smed_v6_12111_0_1	tccgtgacaatcagctgcaa	aagccgatgattgccgagaa
bambi-2	dd_Smed_v6_23400_0_1	gcccatcagatgtccgctta	ttttccaacacagtgcaacaca
pitx	dd_Smed_v6_15253_0_1	acctatcagttcgacaagggg	agcaggattgtttggggaaca
TM211	dd_Smed_v6_6182_0_1	gtctctcatggttggcggaa	taggcaaatggcggaagagg
bmp4	dd_Smed_v6_17402_0_1	tccatcagagaaagttcgcagt	acgaatgtacagtttcagttgca
nephrin	dd_Smed_v6_3391_0_1	ggagaaaatctcaggaaaaagtccg	aatggcctattgttggcgga
fgfr4	dd_Smed_v6_11024_0_1	tcaccacatgttccggatga	acaaggcttgtcggttccaa
msx	dd_Smed_v6_18505_0_1	cctgtcacaacgatccacca	taggaatgagagaggggccc
myoD	dd_Smed_v6_12634_0_1	ttccaggttccacttgtccg	tttcgggcttagcgtccatt
delta-like	dd_Smed_v6_13823_0_1	gcccactgtgagaaagtcga	gctgaattggaacccctcga
